# Cerebellar Granule Cells Develop Non-neuronal 3D Genome Architecture over the Lifespan

**DOI:** 10.1101/2023.02.25.530020

**Authors:** Longzhi Tan, Jenny Shi, Siavash Moghadami, Cydney P. Wright, Bibudha Parasar, Yunji Seo, Kristen Vallejo, Inma Cobos, Laramie Duncan, Ritchie Chen, Karl Deisseroth

## Abstract

The cerebellum contains most of the neurons in the human brain, and exhibits unique modes of development, malformation, and aging. For example, granule cells—the most abundant neuron type—develop unusually late and exhibit unique nuclear morphology. Here, by developing our high-resolution single-cell 3D genome assay Dip-C into population-scale (Pop-C) and virus-enriched (vDip-C) modes, we were able to resolve the first 3D genome structures of single cerebellar cells, create life-spanning 3D genome atlases for both human and mouse, and jointly measure transcriptome and chromatin accessibility during development. We found that while the transcriptome and chromatin accessibility of human granule cells exhibit a characteristic maturation pattern within the first year of postnatal life, 3D genome architecture gradually remodels throughout life into a non-neuronal state with ultra-long-range intra-chromosomal contacts and specific inter-chromosomal contacts. This 3D genome remodeling is conserved in mice, and robust to heterozygous deletion of chromatin remodeling disease-associated genes (*Chd8* or *Arid1b*). Together these results reveal unexpected and evolutionarily-conserved molecular processes underlying the unique development and aging of the mammalian cerebellum.
