## Supplementary material for "Cerebellar Granule Cells Develop Non-neuronal 3D Genome Architecture over the Lifespan": Table S1

### Sheet: Sheet1
donor ID	age (year)	sex	diagnosis	postmortem interval (hour)	tissue bank	donor ID in tissue bank	ethnicity from tissue bank	cerebellum tissue	cerebral cortex tissue
1	0.1	male	control	31	HBCC	2895	not Hispanic White	lateral cerebellum	Brodmann area 46
2	0.1	male	control	37.5	HBCC	2365	not Hispanic Black or African American	lateral cerebellum	Brodmann area 46
3	0.2	male	control	33	HBCC	2975	not Hispanic or Latino, Black or African American	lateral cerebellum	Brodmann area 46
4	0.4	male	control	13	NBB	4428	White	cerebellum crus I	none
5	0.7	female	control	16.5	HBCC	2596	African American	lateral cerebellum	Brodmann area 46
6	2.3	female	control	51.5	HBCC	2892	other	lateral cerebellum	Brodmann area 46
7	4.2	male	control	20	HBCC	1218	African American	lateral cerebellum	none
8	8.3	male	control	30	HBCC	2002	African American	lateral cerebellum	none
9	17.9	male	control	47	HBCC	2780	Caucasian	lateral cerebellum	none
10	23.1	male	autism	24.5	HBCC	2778	not Hispanic White	lateral cerebellum	Brodmann area 46
11	23.6	male	control	10.5	HBCC	1908	not Hispanic Black or African American	lateral cerebellum	Brodmann area 46
12	33.3	male	control	10.5	HBCC	2756	Hispanic	lateral cerebellum	none
13	37.6	male	control	9	NBB	5114	White	cerebellum crus I	none
14	38.8	male	control	9.5	HBCC	2781	Hispanic	lateral cerebellum	none
15	46	male	control	9	HBCC	1905	African American	lateral cerebellum	Brodmann area 46
16	51.9	female	control	27.5	HBCC	3095	not Hispanic Black or African American	lateral cerebellum	Brodmann area 46
17	74	male	control	23	HBCC	2722	Caucasian	lateral cerebellum	none
18	78	female	Alzheimer's	6	ADRC	SBB-17-45	unknown	lateral cerebellum	none
19	83.5	male	control	32	HBCC	2026	not Hispanic White	lateral cerebellum	Brodmann area 46
20	83.6	female	control	33.5	HBCC	1669	not Hispanic White	lateral cerebellum	Brodmann area 46
21	84.2	male	control	27.5	HBCC	2539	African American	cerebellum vermis	Brodmann area 46
22	85	male	control	4	ADRC	SBB-17-40	unknown	lateral cerebellum	none
23	85.2	male	control	44	HBCC	831	not Hispanic Black or African American	lateral cerebellum	Brodmann area 46
24	86	male	Alzheimer's & Lewy body	18.5	ADRC	SBB-20-77	unknown	unknown	none
