## Supplementary material for "Cerebellar Granule Cells Develop Non-neuronal 3D Genome Architecture over the Lifespan": Table S2

### Sheet: Sheet1
						Cell Ranger ARC statistics for 10x Multiome data
experiment name	experiment type	species	brain region	sample information	number of cells	medium number of ATAC fragments	TSS enrichment score	medium number of GEX genes	medium number of GEX UMIs	experimental notes
multiome-human-cerebellum-donor01	10x Multiome	human	cerebellum	donor 1 (0.1 yo male)	9278	26859	5.12	1436	2739	7 cycles for ATAC, 10 cycles for cDNA, 20 uL & 11 cycles for GEX
multiome-human-cerebellum-donor02	10x Multiome	human	cerebellum	donor 2 (0.1 yo male)	7692	18702	4.8	989	1536	7 cycles for ATAC, 10 cycles for cDNA, 20 uL & 12 cycles for GEX
multiome-human-cerebellum-donor03	10x Multiome	human	cerebellum	donor 3 (0.2 yo male)	6449	33673	3.58	1617	3845	7 cycles for ATAC, 10 cycles for cDNA, 20 uL & 11 cycles for GEX
multiome-human-cerebellum-donor04	10x Multiome	human	cerebellum	donor 4 (0.4 yo male)	10722	14992	6.11	850	1263	7 cycles for ATAC, 10 cycles for cDNA, 20 uL & 12 cycles for GEX
multiome-human-cerebellum-donor05	10x Multiome	human	cerebellum	donor 5 (0.7 yo female)	9102	26644	5.33	645	944	7 cycles for ATAC, 10 cycles for cDNA, 20 uL & 12 cycles for GEX
multiome-human-cerebellum-donor06	10x Multiome	human	cerebellum	donor 6 (2.3 yo female)	10402	16991	6.73	1035	1597	7 cycles for ATAC, 10 cycles for cDNA, 20 uL & 11 cycles for GEX
multiome-human-cerebellum-donor13	10x Multiome	human	cerebellum	donor 13 (37.6 yo male)	10123	12054	4.16	972	1518	7 cycles for ATAC, 10 cycles for cDNA, 20 uL & 12 cycles for GEX
multiome-mouse-cerebellum-p014	10x Multiome	mouse	cerebellum	P14 (C57BL/6J, 1 female + 1 male)	7812	21957	8.55	618	944	7 cycles for ATAC, 8 cycles for cDNA, 20 uL & 14 cycles for GEX
dipc-human-experiment01-cerebellum	Dip-C	human	cerebellum	donor 24 (86 yo male)	384
dipc-human-experiment02-cerebellum	Dip-C (Pop-C)	human	cerebellum	donors 3 (0.2 yo male), 4 (0.4 yo male), 5 (0.7 yo female), 6 (2.3 yo female), 7 (4.2 yo male), 8 (8.3 yo male), 9 (17.9 yo male), 12 (33.3 yo male), 13 (37.6 yo male), 14 (38.8 yo male), 17 (74 yo male), 21 (84.2 yo male)	1149
dipc-human-experiment03-cortex	Dip-C (Pop-C)	human	cerebral cortex	donors 3 (0.2 yo male), 4 (0.4 yo male), 5 (0.7 yo female), 6 (2.3 yo female), 8 (8.3 yo male), 9 (17.9 yo male), 12 (33.3 yo male), 13 (37.6 yo male), 14 (38.8 yo male), 17 (74 yo male), 21 (84.2 yo male)	1146
dipc-human-experiment04-cerebellum	Dip-C	human	cerebellum	donor 4 (0.4 yo male)	187
dipc-human-experiment05-cerebellum	Dip-C (Pop-C)	human	cerebellum	donors 13 (37.6 yo male), 18 (78 yo female), 22 (85 yo male)	190
dipc-human-experiment06-cerebellum	Dip-C (Pop-C)	human	cerebellum	donors 3 (0.2 yo male), 5 (0.7 yo female), 9 (17.9 yo male)	324					added protease inhibitor (Roche 11873580001) and 1 U/uL RNase inhibitor (Invitrogen AM2696) to all buffers before fixation
dipc-human-experiment07-cerebellum	Dip-C	human	cerebellum	donor 21 (84.2 yo male)	142					added protease inhibitor (Roche 11873580001) and 1 U/uL RNase inhibitor (Invitrogen AM2696) to all buffers before fixation
dipc-human-experiment08-cerebellum	Dip-C (Pop-C)	human	cerebellum	donors 1 (0.1 yo male), 2 (0.1 yo male), 3 (0.2 yo male; new tissue piece), 5 (0.7 yo female; new tissue piece), 6 (2.3 yo female; new tissue piece), 10 (23.1 yo male), 11 (23.6 yo male), 15 (46 yo male), 16 (51.9 yo female), 19 (83.5 yo male), 20 (83.6 yo female), 21 (84.2 yo male; new tissue piece)	861					added protease inhibitor (Roche 11873580001) to all buffers before fixation, and additionally 0.04 U/uL RNase inhibitor (Invitrogen AM2696) to homogenization buffer
dipc-human-experiment09-cortex	Dip-C (Pop-C)	human	cerebral cortex	donors 1 (0.1 yo male), 2 (0.1 yo male), 3 (0.2 yo male; new tissue piece), 5 (0.7 yo female; new tissue piece), 6 (2.3 yo female; new tissue piece), 10 (23.1 yo male), 11 (23.6 yo male), 15 (46 yo male), 16 (51.9 yo female), 19 (83.5 yo male), 20 (83.6 yo female), 21 (84.2 yo male; new tissue piece)	476					added protease inhibitor (Roche 11873580001) to all buffers before fixation, and additionally 0.04 U/uL RNase inhibitor (Invitrogen AM2696) to homogenization buffer
dipc-human-experiment10-cerebellum	Dip-C	human	cerebellum	donor 1 (0.1 yo male)	247					added protease inhibitor (Roche 11873580001) to all buffers before fixation
dipc-human-experiment11-cerebellum	Dip-C	human	cerebellum	donor 2 (0.1 yo male)	96					added protease inhibitor (Roche 11873580001) to all buffers before fixation
dipc-mouse-cerebellum-p000	Dip-C	mouse	cerebellum	P0 (C57BL/6J, 2 pups, inferred to be both male)	756
dipc-mouse-cerebellum-p000-f1hybrid	Dip-C	mouse	cerebellum	P0 (C57BL/6J x CAST/EiJ F1 hybrid, 2 pups, inferred to be both female)	90
dipc-mouse-cerebellum-p003	Dip-C	mouse	cerebellum	P3 (C57BL/6J, 1 pup, inferred to be male)	383
dipc-mouse-cerebellum-p007	Dip-C	mouse	cerebellum	P7 (C57BL/6J, 1 pup, inferred to be female)	341
dipc-mouse-cerebellum-p010	Dip-C	mouse	cerebellum	P10 (C57BL/6J, 1 pup, inferred to be male)	384
dipc-mouse-cerebellum-p014	Dip-C (Pop-C)	mouse	cerebellum	P14 (C57BL/6J, 1 female + 1 male)	333
dipc-mouse-cerebellum-p014-f1hybrid	Dip-C (Pop-C)	mouse	cerebellum	P14 (C57BL/6J x CAST/EiJ F1 hybrid, 1 female + 1 male)	78
dipc-mouse-cerebellum-p017	Dip-C	mouse	cerebellum	P17 (C57BL/6J, 1 male)	378
dipc-mouse-cerebellum-p021	Dip-C (Pop-C)	mouse	cerebellum	P21 (C57BL/6J, 1 female + 1 male)	383
dipc-mouse-cerebellum-p021-f1hybrid	Dip-C (Pop-C)	mouse	cerebellum	P21 (C57BL/6J x CAST/EiJ F1 hybrid, 1 female + 1 male)	90
dipc-mouse-cerebellum-p028	Dip-C (Pop-C)	mouse	cerebellum	P28 (C57BL/6J, 1 female + 1 male)	383
dipc-mouse-cerebellum-p056	Dip-C (Pop-C)	mouse	cerebellum	P56 (C57BL/6J, 1 female + 1 male)	379
dipc-mouse-cerebellum-p056-f1hybrid	Dip-C (Pop-C)	mouse	cerebellum	P56 (C57BL/6J x CAST/EiJ F1 hybrid, 1 female + 1 male)	94
dipc-mouse-cerebellum-p056-purkinje	Dip-C (vDip-C & Pop-C)	mouse	cerebellum	P56 with vDip-C Pcp2 (2 C57BL/6J females injected at P39 + 2 C57BL/6J x MOLF/EiJ F1 hybrids (1 female + 1 male) injected at P30)	390					300 nM DAPI were added while sorting for the C57BL/6J x MOLF/EiJ F1 hybrids.Pop-C: the 2 C57BL/6J x MOLF/EiJ F1 hybrids were pooled normally (before tissue homogenization), but were pooled with the 2 C57BL/6J mice later after vDip-C FACS
dipc-mouse-cerebellum-p064-p084-diverse	Dip-C (Pop-C)	mouse	cerebellum	P64–84 (1 P64 C57BL/6J male, 1 P64 129S1/SvImJ male, 1 P84 NOD/ShiLtJ male, 1 P64 NZO/HlLtJ male, 1 P64 CAST/EiJ male, 1 P64 PWK/PhJ male, and 1 P64 WSB/EiJ male)	361
dipc-mouse-cerebellum-p175	Dip-C (Pop-C)	mouse	cerebellum	P175 (C57BL/6J, 1 female + 1 male)	381
dipc-mouse-cerebellum-p365	Dip-C	mouse	cerebellum	P365 (C57BL/6J, 1 male)	95
dipc-mouse-cerebellum-p385	Dip-C (Pop-C)	mouse	cerebellum	P385 (C57BL/6J, 1 female + 1 male)	323
dipc-mouse-cerebellum-p637	Dip-C (Pop-C)	mouse	cerebellum	P637 (C57BL/6J, 1 female + 1 male)	383
dipc-mouse-cortex-p001-f1hybrid	Dip-C	mouse	cerebral cortex	P1 (C57BL/6J x CAST/EiJ F1 hybrid, 2 pups, inferred to be both female)	193					downloaded from Tan et al., Cell (2021)
dipc-mouse-cortex-p007-f1hybrid	Dip-C	mouse	cerebral cortex	P7 (C57BL/6J x CAST/EiJ F1 hybrid, 1 male)	150					downloaded from Tan et al., Cell (2021)
dipc-mouse-cortex-p028-f1hybrid	Dip-C	mouse	cerebral cortex	P28 (C57BL/6J x CAST/EiJ F1 hybrid, 1 male)	222					downloaded from Tan et al., Cell (2021)
dipc-mouse-cortex-p056-f1hybrid	Dip-C	mouse	cerebral cortex	P56 (C57BL/6J x CAST/EiJ F1 hybrid, 1 male)	251					downloaded from Tan et al., Cell (2021)
dipc-mouse-cortex-p309-f1hybrid	Dip-C	mouse	cerebral cortex	P309 (C57BL/6J x CAST/EiJ F1 hybrid, 1 male)	131					downloaded from Tan et al., Cell (2021)
dipc-mouse-cortex-p347-f1hybrid	Dip-C	mouse	cerebral cortex	P347 (C57BL/6J x CAST/EiJ F1 hybrid, 1 male)	128					downloaded from Tan et al., Cell (2021)
dipc-mouse-hippocampus-p001-f1hybrid	Dip-C	mouse	hippocampus	P1 (C57BL/6J x CAST/EiJ F1 hybrid, 2 pups, inferred to be both female)	211					downloaded from Tan et al., Cell (2021)
dipc-mouse-hippocampus-p007-f1hybrid	Dip-C	mouse	hippocampus	P7 (C57BL/6J x CAST/EiJ F1 hybrid, 1 male)	152					downloaded from Tan et al., Cell (2021)
dipc-mouse-hippocampus-p028-f1hybrid	Dip-C	mouse	hippocampus	P28 (C57BL/6J x CAST/EiJ F1 hybrid, 1 male)	80					downloaded from Tan et al., Cell (2021)
dipc-mouse-hippocampus-p056-f1hybrid	Dip-C	mouse	hippocampus	P56 (C57BL/6J x CAST/EiJ F1 hybrid, 1 male)	177					downloaded from Tan et al., Cell (2021)
dipc-mouse-hippocampus-p309-f1hybrid	Dip-C	mouse	hippocampus	P309 (C57BL/6J x CAST/EiJ F1 hybrid, 1 male)	134					downloaded from Tan et al., Cell (2021)
dipc-mouse-hippocampus-p347-f1hybrid	Dip-C	mouse	hippocampus	P347 (C57BL/6J x CAST/EiJ F1 hybrid, 1 male)	125					downloaded from Tan et al., Cell (2021)
bulk-mouse-cerebellum-p057-arid1b-heterozygote	bulk Dip-C	mouse	cerebellum	P57 (1 Arid1b heterozygous male)	NA					200 ng for Illumina DNA Prep
bulk-mouse-cerebellum-p057-arid1b-wildtype	bulk Dip-C	mouse	cerebellum	P57 (1 Arid1b wild type male)	NA					200 ng for Illumina DNA Prep
bulk-mouse-cerebellum-p070-chd8-heterozygote	bulk Dip-C	mouse	cerebellum	P70 (1 Chd8 heterozygous male)	NA					200 ng for Illumina DNA Prep
bulk-mouse-cerebellum-p070-chd8-wildtype	bulk Dip-C	mouse	cerebellum	P70 (1 Chd8 wild type male)	NA					200 ng for Illumina DNA Prep
