## Supplementary material for "Cerebellar Granule Cells Develop Non-neuronal 3D Genome Architecture over the Lifespan": Table S3

### Sheet: Sheet1
donor ID	age (year)	sex	experiment01	experiment02	experiment03	experiment04	experiment05	experiment06	experiment07	experiment08	experiment09	experiment10	experiment11
1	0.1	male								64	41	247
2	0.1	male								26	45		96
3	0.2	male		131	55			74		137	33
4	0.4	male		75	116	187
5	0.7	female		112	167			155		122	49
6	2.3	female		170	97					98	30
7	4.2	male		89
8	8.3	male		94	95
9	17.9	male		39	80			95
10	23.1	male								32	25
11	23.6	male								83	20
12	33.3	male		96	120
13	37.6	male		76	87		29
14	38.8	male		94	114
15	46	male								76	63
16	51.9	female								45	35
17	74	male		96	93
18	78	female					71
19	83.5	male								28	37
20	83.6	female								39	29
21	84.2	male		77	122				142	41	41
22	85	male					90
23	85.2	male								70	28
24	86	male	384
